# Methodology, Validation and Testing of an Inexpensive Optical Planar-Motion Capture System

**DOI:** 10.1101/2025.07.18.665600

**Authors:** Joseph M. Mahoney, Jacob D. Weir, Courtney M. Jankowski, Benjamin W. Infantolino

**Author notes:** Corresponding author *Email address:* (Joseph M. Mahoney), *URL:* https://sites.google.com/view/jmmahoney/home (Joseph M. Mahoney). Alvernia University, Reading, PA 19601, USA.

## Abstract

Motion capture systems are ubiquitous in the gait analysis field. They are an excellent way to collect quantitative kinematic and kinetic motion data in an unobtrusive way. However, the cost for even a simple system is prohibitive to small research programs or clinics. Additionally, the required space, amount of equipment and set up time make them difficult to house permanently let alone move to different locations such as a clinic or the field. Here, we present a hardware and software solution to capture a more limited scope of kinematic data, specifically joint angles. The setup requires only one off-the-shelf camera and all data processing is done offline on a standard desktop or laptop. For this version, a treadmill was used to capture multiple strides. It required ten feet of clearance on the side for the camera and the hardware cost was approximately $300. The system is validated against an electrogoniometer and joint angles are found to be, on average, within 0.5^°^. The system is then employed in a small-scale case study of tracking knee and ankle angles for subjects walking with Ankle Foot Orthoses. We are able to detect clear differences in the ankle range of motion when comparing with-AFO to without. The knee and ankle joint profiles agree qualitatively with the literature.
