## Supplementary material for "Methodology, Validation and Testing of an Inexpensive Optical Planar-Motion Capture System": Subject Demographics

### Sheet: G&P
Subject	Gender	Age	Height [cm]	Mass [kg]	Footedness
S01	F	22	162.5	48.6	R
S03	F	22	172.2	76.2	R
S05	M	21	183	80.4	R
S06	M	19	172.5	81.5	R
S07	M	27	167	87	R
S13	M	22	187	85.3	R
6		22.1667	174.033	76.5
		2.40947	8.53164	12.9512
